# Parkinson’s disease modeling in regenerative spiny mice (*Acomys dimidiatus*) captures key disease-relevant behavioral, histological, and molecular signatures

**DOI:** 10.1101/2025.11.06.687049

**Authors:** Sayan Dutta, Marion Pang, Renée R. Donahue, Tsui-Fen Chou, Ashley W. Seifert, Viviana Gradinaru

**Affiliations:** Division of Biology and Bioengineering, California Institute of Technology, Pasadena, CA, 91125, USA; Aligning Science Across Parkinson’s (ASAP) Collaborative Research Network, Chevy Chase, MD 20815; Department of Biology, University of Kentucky, Lexington, KY 40508, USA

## Abstract

Parkinson’s disease (PD) is a multifactorial neurodegenerative disorder that has been modeled extensively in animals, primarily rodents, but also in non-human primates and non-mammalian organisms. However, no single animal model fully recapitulates the hallmarks of PD pathology. Here, we extend this work by modeling PD for the first time in the spiny mouse (*Acomys dimidiatus*), a mammal notable for its robust regeneration of multiple tissues. We show that the nigrostriatal pathway of *A. dimidiatus* is vulnerable to both acute 6-hydroxydopamine (6-OHDA) toxicity and chronic α-synuclein (αSyn) preformed fibril-induced aggregation. Mouse αSyn PFFs produced widespread pS129-positive αSyn inclusions across multiple brain regions, mirroring a key pathological hallmark of PD. Compared to C57BL/6J mice, *A. dimidiatus* exhibited more pronounced behavioral impairments, greater nigrostriatal degeneration, and higher pS129-αSyn inclusion burden within substantia nigra pars compacta (SNpc) neurons. To probe the molecular underpinnings behind the vulnerability, we performed single-cell spatial proteomics, which revealed extensive proteomic alterations in dopaminergic neurons associated with αSyn aggregation. Multiple proteins were dysregulated in *A. dimidiatus*, including those involved in proteasomal function, mitochondrial pathways, and oxidative stress regulation, which are processes commonly implicated in PD. Notably, proteomic analysis identified heightened astrocytic activation in the SNpc, which we validated histologically, suggesting a distinct glial response compared to mice. Together, these findings expand our understanding of PD-relevant pathophysiology across species and establish *A. dimidiatus* as a model for studying mechanisms of neurodegeneration.
