## Supplementary table S4_Key Resources for "Parkinson’s disease modeling in regenerative spiny mice (*Acomys dimidiatus*) captures key disease-relevant behavioral, histological, and molecular signatures"

### Sheet: Key Resources
RESOURCE TYPE	RESOURCE NAME	SOURCE	IDENTIFIER	NEW/REUSE	ADDITIONAL INFORMATION
Antibody	Mouse anti-tyrosine hydroxylase	EMD Millipor cat#MAB318	RRID:AB_2201528	Reuse	used at dilution 1:1000
Antibody	Rabbit Anti-tyrosine hydroxylase	EMD Millipore, cat# AB152	RRID:AB_390204	Reuse	used at dilution 1:1000
Antibody	Chicken anti-GFAP	Abcam, cat#ab4674	RRID:AB_304558	Reuse	used at dilution 1:1000
Antibody	Rabbit anti-phospho-ERK1/2 (Thr202, Tyr204)	Thermo Fisher Scientific cat#14-9109-82	RRID:AB_2572926	Reuse	used at dilution 1:500
Antibody	Rabbit monoclonal anti-pS129 α-Synuclein (EP1536Y)	Abcam cat#ab51253	RRID:AB_869973	Reuse	used at dilution 1:500
Antibody	Mouse monoclonal anti-α-Synuclein phospho (Ser129) (formerly Covance MMS-5091)	BioLegend cat#825701	RRID:AB_2564891	Reuse	used at dilution 1:500
Antibody	Rabbit recombinant anti-Ubiquitin	Proteintech cat#80992-1-RR	RRID:AB_2923694	Reuse	used at dilution 1:500
Antibody	Rabbit polyclonal anti-p62/SQSTM1	Proteintech cat#18420-1-AP	RRID:AB_10694431	Reuse	used at dilution 1:500
Antibody	Rabbit anti-Iba1	FUJIFILM Wako Pure Chemical Corporation, cat#019-19741	RRID:AB_839504	Reuse	used at dilution 1:1000
Antibody	AlexaFluor 488-conjugated donkey anti-goat F(ab')2 antibody	Jackson ImmunoResearch, Cat#705-546-147	RRID:AB_2340430	Reuse	used at dilution 1:500
Antibody	AlexaFluor 488-conjugated donkey anti-chicken F(ab')2 antibody	Jackson ImmunoResearch, Cat#703-546-155	RRID:AB_2340376	Reuse	used at dilution 1:500
Antibody	AlexaFluor 488-conjugated donkey anti-rat F(ab')2 antibody	Jackson ImmunoResearch, Cat#712-546-153	RRID:AB_2340686	Reuse	used at dilution 1:500
Antibody	AlexaFluor cy3-conjugated donkey anti-mouse F(ab')2 antibody	Jackson ImmunoResearch, Cat#715-166-151	RRID:AB_2340817	Reuse	used at dilution 1:500
Antibody	AlexaFluor cy3-conjugated donkey anti-rabbit F(ab')2 antibody	Jackson ImmunoResearch, Cat#711-166-152	RRID:AB_2313568	Reuse	used at dilution 1:500
Antibody	AlexaFluor 647-conjugated donkey anti-mouse F(ab')2 antibody	Jackson ImmunoResearch, Cat#715-606-150	RRID:AB_2340865	Reuse	used at dilution 1:500
Antibody	AlexaFluor 647-conjugated donkey anti-rabbit F(ab')2 antibody	Jackson ImmunoResearch, Cat# 711-606-152	RRID:AB_2340625	Reuse	used at dilution 1:500
Experimental model: Organism/strain	C57BL/6J mice	The Jackson Laboratory, strain #: 000664	RRID:IMSR_JAX:000664	Reuse
Experimental model: Organism/strain	Spiny mouse (Acomys dimidiatus)	University of Kentucky	N/A	Reuse
Software	Anaconda v2.5.4 distribution of Python	https://www.anaconda.com	N/A	Reuse
Software	Python v3.10.14	https://www.python.org/	RRID:SCR_008394	Reuse
Software	Fiji distribution of ImageJ v1.54f	https://fiji.sc/;	RRID:SCR_002285	Reuse
Software	GraphPad Prism v10.0.3	https://www.graphpad.com/	RRID:SCR_002798	Reuse
Software	ImarisViewer	https://imaris.oxinst.com/packages	RRID:SCR_007370	Reuse
Dataset	Images of brain tissue quantified in this work	NIH Brain Image Library		New	deposition in progress and will be complete prior to publication
Dataset	Tabular datasets and bhavioural videos used to generate figures	Zenodo		New	deposition in progress and will be complete prior to publication
Dataset	Proteomics raw data	PRIDE		New	deposition in progress and will be complete prior to publication
Protocol	Mouse alpha-synuclein preformed fibril preparation	protocols.io	N/A	New	deposition in progress and will be complete prior to publication
Protocol	Spiny mouse (Acomys) stereotaxic injection	protocols.io	N/A	New	deposition in progress and will be complete prior to publication
Protocol	Immunohistochemistry Protocol for Brain Sections	protocols.io	N/A	New	deposition in progress and will be complete prior to publication
Protocol	Amphetamine-induced rotation	protocols.io	N/A	New	deposition in progress and will be complete prior to publication
Protocol	Hindlimb Rearing/Cylinder test	protocols.io	N/A	New	deposition in progress and will be complete prior to publication
Protocol	Openfield test	protocols.io	N/A	New	deposition in progress and will be complete prior to publication
Protocol	Proteomics sample preparation and data analysis	protocols.io	N/A	Reuse	deposition in progress and will be complete prior to publication
